# A single-cell atlas characterizes dysregulation of the bone marrow immune microenvironment associated with outcomes in multiple myeloma

**DOI:** 10.1101/2024.05.15.593193

**Authors:** William C. Pilcher, Lijun Yao, Edgar Gonzalez-Kozlova, Yered Pita-Juarez, Dimitra Karagkouni, Chaitanya R. Acharya, Marina E Michaud, Mark Hamilton, Shivani Nanda, Yizhe Song, Kazuhito Sato, Julia T. Wang, Sarthak Satpathy, Yuling Ma, Jessica Schulman, Darwin D’Souza, Reyka G. Jayasinghe, Giulia Cheloni, Mojtaba Bakhtiari, Nick Pabustan, Kai Nie, Jennifer A. Foltz, Isabella Saldarriaga, Rania Alaaeldin, Eva Lepisto, Rachel Chen, Mark A. Fiala, Beena E Thomas, April Cook, Junia Vieira Dos Santos, I-ling Chiang, Igor Figueiredo, Julie Fortier, Michael Slade, Stephen T. Oh, Michael P. Rettig, Emilie Anderson, Ying Li, Surendra Dasari, Michael A Strausbauch, Vernadette A Simon, Immune Atlas Consortium, Adeeb H Rahman, Zhihong Chen, Alessandro Lagana, John F. DiPersio, Jacalyn Rosenblatt, Seunghee Kim-Schulze, Madhav V Dhodapkar, Sagar Lonial, Shaji Kumar, Swati S Bhasin, Taxiarchis Kourelis, Ravi Vij, David Avigan, Hearn J Cho, George Mulligan, Li Ding, Sacha Gnjatic, Ioannis S Vlachos, Manoj Bhasin

## Abstract

Multiple Myeloma (MM) remains incurable despite advances in treatment options. Although tumor subtypes and specific DNA abnormalities are linked to worse prognosis, the impact of immune dysfunction on disease emergence and/or treatment sensitivity remains unclear. We established a harmonized consortium to generate an Immune Atlas of MM aimed at informing disease etiology, risk stratification, and potential therapeutic strategies. We generated a transcriptome profile of 1,149,344 single cells from the bone marrow of 263 newly diagnosed patients enrolled in the CoMMpass study and characterized immune and hematopoietic cell populations. Associating cell abundances and gene expression with disease progression revealed the presence of a proinflammatory immune senescence-associated secretory phenotype in rapidly progressing patients. Furthermore, signaling analyses suggested active intercellular communication involving APRIL-BCMA, potentially promoting tumor growth and survival. Finally, we demonstrate that integrating immune cell levels with genetic information can significantly improve patient stratification.
