## Supplemental Tables (1-6) for "A single-cell atlas characterizes dysregulation of the bone marrow immune microenvironment associated with outcomes in multiple myeloma"

### Sheet: Contents
	Supplemental Table Contents	Name	Description
	Supplemental Table S1	Immune Atlas Cohort Information and Comparison to CoMMpass	Comparison of demographic, clinical, and cytogenetic information between the full CoMMpass cohort and the ImmuneAtlas sub-cohort.
	Supplemental Table S2	Comparison of Clinical and Demographic Information between Standard and High Risk Patients	Comparison of demographic, clinical, and cytogenetic information between the standard and high risk ImmuneAtlas patients.
	Supplemental Table S3	Comparison of Clinical and Demographic Information across Progression Groups	Comparison of demographic, clinical, and cytogenetic information between the Rapid Progressors, Progressors, and Non-Progressors in the ImmuneAtlas cohort.
	Supplemental Table S4	Gene Signatures Used in the Immune Atlas	List of gene signatures used and defined throughout the paper, along with the markers in each gene list. Signature scores for all gene lists for immune populations are displayed in Figure 5a.
	Supplemental Table S5	SCENIC Regulon Gene Lists	List of SCENIC regulons described in the paper, along with the genes involved in each regulon and used in the AUC regulon score calculations.
	Supplemental Table S6	Cell ID to CellChat Mapping	Mapping of all cell-IDs to their simplified category used in CellChat analysis.

### Sheet: Supplemental Table 1
Supplementary Table 1. Immune Atlas Cohort Information and Comparison to CoMMpass
Variable	CoMMpass, N = 1,1431	ImmuneAtlas, N = 2631	p-value2
Age	63 (56, 70)	64 (57, 72)	0.1
Weight (kg)	80 (67, 92)	82 (71, 96)	0.015
Missing	11	0
BMI	27.4 (24.2, 30.9)	28.5 (24.6, 31.2)	0.031
Missing	21	0
Race			0.7
american_indian_alaska_native	1 (0.1%)	0 (0%)
asian_nos	18 (1.9%)	4 (1.5%)
black_african_american	161 (17%)	46 (17%)
unknown	49 (5.0%)	8 (3.0%)
white	742 (76%)	205 (78%)
Missing	172	0
Ethnicity			0.4
hispanic_latino	76 (7.8%)	16 (6.1%)
not_hispanic_latino	861 (89%)	241 (92%)
Unknown	34 (3.5%)	6 (2.3%)
Missing	172	0
Sex			0.5
female	453 (40%)	98 (37%)
male	690 (60%)	165 (63%)
Progression Group			0.02
Inc	278 (24%)	42 (16%)
NP	302 (26%)	83 (32%)
P	299 (26%)	71 (27%)
RP	264 (23%)	67 (25%)
ISS Stage			0.8
1	401 (36%)	91 (36%)
2	401 (36%)	95 (38%)
3	311 (28%)	66 (26%)
Missing	30	11
ECOG			>0.9
0	295 (35%)	91 (38%)
1	405 (48%)	112 (46%)
2	99 (12%)	28 (12%)
3	38 (4.5%)	10 (4.1%)
4	6 (0.7%)	1 (0.4%)
Missing	300	21
1st Line Therapy Class3			0.016
imid	4 (0.4%)	0 (0%)
imid_pi	4 (0.4%)	0 (0%)
imid_pi_steroid	637 (66%)	184 (70%)
imid_steroid	70 (7.2%)	30 (11%)
OTHER_imid_pi_steroid	17 (1.8%)	0 (0%)
OTHER_imid_steroid	2 (0.2%)	0 (0%)
OTHER_pi_steroid	1 (0.1%)	0 (0%)
pi	10 (1.0%)	0 (0%)
pi_steroid	226 (23%)	49 (19%)
Missing	172	0
1st Line ASCT Received	565 (49%)	135 (51%)	0.6
Davies Risk Score			0.7
high_risk	444 (52%)	123 (53%)
standard_risk	416 (48%)	108 (47%)
Missing	283	32
chr1q_gain	329 (38%)	90 (39%)	0.8
Missing	286	34
t(4;14)[WHSC1/MMSET/NSD2]	109 (12%)	32 (14%)	0.6
Missing	258	29
del(17p13)	86 (10%)	22 (9.6%)	>0.9
Missing	286	34
t(14;16)[MAF]	34 (3.8%)	7 (3.0%)	0.7
Missing	258	29
t(14;20)[MAFB]	9 (1.0%)	6 (2.6%)	0.1
Missing	258	29
t(8;14)[MAFA]	5 (0.6%)	2 (0.9%)	0.6
Missing	258	29
1Median (IQR) or Count (%)
2Wilcoxon rank sum test; Fisher's exact test; Pearson's Chi-squared test
3OTHER includes first line regimens which include therapies outside of standard "Triplet" or "Doublet" therapy regimens, which were not provided in preparation for stem cell transplantation. The Immune Atlas primarily focused on patients with standard triplet or doublet therapy regimens.

### Sheet: Supplemental Table 2
Supplementary Table 2. Comparison of Clinical and Demographic Information between Standard and High Risk Patients
Variable	high_risk, N = 1231	standard_risk, N = 1081	p-value2
Age	65 (58, 73)	63 (56, 70)	0.054
BMI	28.7 (24.7, 31.5)	28.6 (24.4, 30.8)	0.5
Race			0.4
asian_nos	3 (2.4%)	0 (0%)
black_african_american	20 (16%)	21 (19%)
unknown	5 (4.1%)	2 (1.9%)
white	95 (77%)	85 (79%)
Ethnicity			0.092
hispanic_latino	10 (8.1%)	2 (1.9%)
not_hispanic_latino	110 (89%)	103 (95%)
Unknown	3 (2.4%)	3 (2.8%)
Sex			0.4
female	47 (38%)	36 (33%)
male	76 (62%)	72 (67%)
Progression Group			0.055
Inc	19 (15%)	20 (19%)
NP	32 (26%)	40 (37%)
P	32 (26%)	29 (27%)
RP	40 (33%)	19 (18%)
ISS Stage			0.075
1	33 (28%)	43 (42%)
2	52 (44%)	34 (33%)
3	34 (29%)	25 (25%)
Missing	4	6
ECOG			0.9
0	41 (36%)	39 (40%)
1	53 (46%)	46 (47%)
2	14 (12%)	10 (10%)
3	6 (5.2%)	3 (3.1%)
4	1 (0.9%)	0 (0%)
Missing	8	10
1st Line Therapy Class			0.5
imid_pi_steroid	83 (67%)	80 (74%)
imid_steroid	15 (12%)	9 (8.3%)
pi_steroid	25 (20%)	19 (18%)
1st Line ASCT Received	53 (43%)	61 (56%)	0.042
chr1q_gain	90 (74%)	0 (0%)
Missing	2	0
t(4;14)[WHSC1/MMSET/NSD2]	32 (26%)	0 (0%)
del(17p13)	22 (18%)	0 (0%)
Missing	2	0
t(14;16)[MAF]	7 (5.7%)	0 (0%)
t(14;20)[MAFB]	6 (4.9%)	0 (0%)
t(8;14)[MAFA]	2 (1.6%)	0 (0%)
1Median (IQR) or Count (%)
2Wilcoxon rank sum test; Fisher's exact test; Pearson's Chi-squared test

### Sheet: Supplemental Table 3
Supplementary Table 3. Comparison of Clinical and Demographic Information across Progression Groups
Variable	NP, N = 831	P, N = 711	RP, N = 671	p-value2
Age	62 (57, 67)	63 (58, 71)	69 (60, 79)	0.002
BMI	28 (25, 30)	28 (25, 31)	29 (26, 35)	0.078
Race				0.5
asian_nos	2 (2.4%)	0 (0%)	0 (0%)
black_african_american	10 (12%)	15 (21%)	11 (16%)
unknown	2 (2.4%)	3 (4.2%)	1 (1.5%)
white	69 (83%)	53 (75%)	55 (82%)
Ethnicity				0.9
hispanic_latino	4 (4.8%)	5 (7.0%)	2 (3.0%)
not_hispanic_latino	77 (93%)	65 (92%)	64 (96%)
Unknown	2 (2.4%)	1 (1.4%)	1 (1.5%)
Sex				0.8
female	30 (36%)	29 (41%)	24 (36%)
male	53 (64%)	42 (59%)	43 (64%)
ISS Stage				0.002
1	39 (49%)	23 (32%)	15 (24%)
2	31 (39%)	27 (38%)	22 (35%)
3	10 (13%)	21 (30%)	25 (40%)
Missing	3	0	5
ECOG				<0.001
0	43 (56%)	17 (27%)	18 (27%)
1	31 (40%)	34 (53%)	32 (48%)
2	3 (3.9%)	9 (14%)	11 (17%)
3	0 (0%)	4 (6.3%)	4 (6.1%)
4	0 (0%)	0 (0%)	1 (1.5%)
Missing	6	7	1
1st Line Therapy Class				0.009
imid_pi_steroid	70 (84%)	45 (63%)	40 (60%)
imid_steroid	6 (7.2%)	9 (13%)	9 (13%)
pi_steroid	7 (8.4%)	17 (24%)	18 (27%)
1st Line ASCT Received	61 (73%)	38 (54%)	20 (30%)	<0.001
Davies Risk Score				0.027
high_risk	32 (44%)	32 (52%)	40 (68%)
standard_risk	40 (56%)	29 (48%)	19 (32%)
Missing	11	10	8
chr1q_gain	24 (34%)	17 (28%)	36 (61%)	<0.001
Missing	12	11	8
t(4;14)[WHSC1/MMSET/NSD2]	6 (8.3%)	14 (22%)	10 (17%)	0.078
Missing	11	8	8
del(17p13)	3 (4.2%)	8 (13%)	7 (12%)	0.2
Missing	12	11	8
t(14;16)[MAF]	1 (1.4%)	2 (3.2%)	3 (5.1%)	0.4
Missing	11	8	8
t(14;20)[MAFB]	1 (1.4%)	2 (3.2%)	2 (3.4%)	0.7
Missing	11	8	8
t(8;14)[MAFA]	0 (0%)	1 (1.6%)	1 (1.7%)	0.5
Missing	11	8	8
1Median (IQR) or Count (%)
2Kruskal-Wallis rank sum test; Fisher's exact test; Pearson's Chi-squared test

### Sheet: Supplemental Table 4
Supplementary Table 4: Gene Signatures Used in the Immune Atlas
Gene Signatures	Dysfunctional	IFN	HLA	Cytotoxic	Naive	Exhausted	SASP
Figure Reference	Figure 3d	Figure 3g	Figure 3g	Figure 4l	Figure 4m	Figure 4n	Figure 5a
Notes	Mixture of Exhaustion and Senesence Markers	The IFN related genes from the IFN/HLA Signature	The HLA related genes from the IFN/HLA Signature	Derived from CD4 and CD8 Cytotoxicity markers from the "Pan Cancer T Cell Atlas" by Chu et al.	Derived from CD4 and CD8 Naive markers from the "Pan Cancer T Cell Atlas" by Chu et al.	Derived from CD4 and CD8 Exhaustion markers from the "Pan Cancer T Cell Atlas" by Chu et al.	Senesence Associated Secretory Phenotype, derived from the SAUL_SEN_MAYO signature on msigdb
RNA Marker List	B3GAT1 (CD57)	IFI6	HLA-DRA	GZMA	IL7R	PDCD1	ACVR1B
	ZEB2	IFI30	CD74	GZMB	CCR7	LAYN	ANG
	KLRG1	IFITM3	HLA-DRB1	GZMH	SELL	HAVCR2	ANGPT1
	KLRK1	IFI44L	CD52	GZMK	FOXO1	LAG3	ANGPTL4
	TIGIT	IFITM2	HLA-DPB1	GZMH	KLF2	CD244	AREG
	LAG3	S100A4	HLA-DPA1	GNLY	KLF3	CTLA4	AXL
	PDCD1	IFI16	HLA-DRB5	PRF1	LEF1	LILRB1	BEX3
	CTLA4	ISG15	HLA-DQB1	IFNG	TCF7	TIGIT	BMP2
	HAVCR2 (TIM-3)	STAT1	HLA-DMA	TNF	ACTN1	TOX	BMP6
		IFI44	HLA-DRB5	SERPINB1	FOXP1	VSIR	C3
		STAT2	HLA-DQA1	SERPINB6	BTG1	BTLA	CCL1
		APOL6	HLA-DOA	SERPINB9	BTG2	ENTPD1	CCL13
		IFIT3		CTSA	TOB1	CD160	CCL16
		IFI35		CTSB	FOXO1	LAIR1	CCL2
		IFIT2		CTSC			CCL20
		JAK2		CTSD			CCL24
		IFI27L2		CTSW			CCL26
		GBP1		CST3			CCL3
		GBP2		CST7			CCL3L1
		IFIT1		CSTB			CCL4
		IFIH1		LAMP1			CCL5
		IFITM1		LAMP3			CCL7
		GBP4		CAPN2			CCL8
		IFI27		GZMM			CD55
		ISG15		CTSH			CD9
		MX1		CAPN2			CSF1
		OAS1		PLEK			CSF2
		XAF1					CSF2RB
		APOL3					CST4
		IFIT5					CTNNB1
		IFNG					CTSB
							CXCL1
							CXCL10
							CXCL12
							CXCL16
							CXCL2
							CXCL3
							CXCL8
							CXCR2
							DKK1
							EDN1
							EGF
							EGFR
							EREG
							ESM1
							ETS2
							FAS
							FGF1
							FGF2
							FGF7
							GDF15
							GEM
							GMFG
							HGF
							HMGB1
							ICAM1
							ICAM3
							IGF1
							IGFBP1
							IGFBP2
							IGFBP3
							IGFBP4
							IGFBP5
							IGFBP6
							IGFBP7
							IL10
							IL13
							IL15
							IL18
							IL1A
							IL1B
							IL2
							IL32
							IL6
							IL6ST
							IL7
							INHA
							IQGAP2
							ITGA2
							ITPKA
							JUN
							KITLG
							LCP1
							MIF
							MMP1
							MMP10
							MMP12
							MMP13
							MMP14
							MMP2
							MMP3
							MMP9
							NAP1L4
							NRG1
							PAPPA
							PECAM1
							PGF
							PIGF
							PLAT
							PLAU
							PLAUR
							PTBP1
							PTGER2
							PTGES
							RPS6KA5
							SCAMP4
							SELPLG
							SEMA3F
							SERPINB4
							SERPINE1
							SERPINE2
							SPP1
							SPX
							TIMP2
							TNF
							TNFRSF10C
							TNFRSF11B
							TNFRSF1A
							TNFRSF1B
							TUBGCP2
							VEGFA
							VEGFC
							VGF
							WNT16
							WNT2

### Sheet: Supplemental Table 5
Supplemental Table 5: SCENIC Regulon Gene Lists
Regulon	BRCA1	E2F1	E2F8	IRF1	IRF2	IRF7	IRF9	KLF9	STAT1
Gene List	SLF1	ERG	SLF1	LPP	EXOC1	ARHGEF3	IFIT5	SOCS6	ASPHD2
	ANLN	B4GALT6	ANLN	BRAF	ARFIP1	HES4	DDX60	SNX9	N4BP1
	SLC12A2	CHD7	SLC12A2	TAGAP	TMEM199	ISG15	MX1	SPRY1	CMPK2
	STIL	DUSP14	STIL	SBF2	EIF1AY	RTCB	SAMD9	NFIL3	IFIT1
	AHI1	USP53	AHI1	ITGA5	XRN1	EVL	TICAM2	AGFG1	IFIT2
	USP45	AHI1	C5orf30	DENND4C	MED18	TTC39B	SLFN5	IRS2	IFIT5
	C5orf30	SSX2IP	EXO1	FBXW7	SLC38A9	CD4	TRIM14	FKBP5	DDX60
	MSRB3	SLC16A1	DACH1	TNF	SAMD9L	NUDT14	DTX3L	PRNP	PARP4
	EXO1	MARCH3	SSX2IP	MIR155HG	RNF20	OPTN	SP140L	KDM5B	BACH1
	PRKACB	TIFA	TMX4	PRKAG2	GIMAP5	SECTM1	PPM1K	TOB1	ISG15
	DACH1	MTHFD1	PDS5B	ANKRD17	NT5C3A	APOL2	PARP9	MAPK6	MX1
	SSX2IP	DPH6	MAD2L1	PTGER4	TCF4	NEXN	APOL6	NFIA	APOBEC3C
	GOLIM4	CDCA7L	RPA2	CD58	ARHGEF3	CBR1	IRF2	TLE1	ATP10A
	UCHL5	PRKCQ	MIS18BP1	SLC43A2	DDX60	LFNG	UNKL	UGCG	CNDP2
	PDS5B	B3GALNT1	TMPO	PFKFB3	CMPK2	APOL1	CMPK2	PIK3R1	SAMD9
	MAD2L1	FAM111B	DIAPH3	N4BP1	IFIT1	CSF1R	IFIT1		CD40
	SCN9A	CCDC171	LMNB1	PLCL2	IFIT2	TCF4	IFIT2		TICAM2
	RPA2	PM20D2	VRK1	CAHM	IFIT5	SAMD9L	SP1		MARCH7
	MIS18BP1	KCNQ5	CACYBP	CNDP2	PARP4	STAT1	ISG15		DDX58
	ZNF549	MSH6	GEN1	MYOF	MX1	OAS3	ATP10A		MYOF
	DIAPH3	MATK	MKI67	ARL5B	RSBN1L	GBP1	DDX58		SNX20
	MTX2	CFAP97	RTKN2	APOL6	CNDP2	IFIH1	SNX20		IFIT3
	ADK	SLC39A8	FANCL	ZNF451	SAMD9	APOBEC3A	IFIT3		UBN2
	LMNB1	CCL28	KIF2A	FBXO11	TICAM2	CCL2	TNFSF10		SLFN5
	VRK1	MCM6	CEP44	JOSD1	MARCH7	NT5C3A	MX2		CHM
	CACYBP	HELLS	CETN3	RABGAP1L	DDX58	CAMK1			TRIM14
	CISD1	MCM5	PSIP1	CAMK1D	MYOF	USP18			DTX3L
	GEN1	ZNF618	KIF2C	BTAF1	SNX20	MX1			SP140L
	MPC2	FZD3	GSTCD	CTNND1	IFIT3	RABGAP1L			LIG4
	MKI67	CDCA7	KIF20B	FRY	SLFN5	CMPK2			PPM1K
	RTKN2	DENND5B	ZNF850	BTN3A2	CHM	MOB2			PARP9
	FANCL	SLC9B2	OXCT1	LIMK1	DTX3L	HERC6			EVL
	KIF2A	THNSL1	RNASEH2B	DSE	SP140L	PARP14			APOL6
	CEP44	SLF1	HAT1	MAP4K3	LIG4	C2			IFITM3
	CETN3	RPA2	ODF2L	PDE4A	PPM1K	PPM1K			GSDMD
	PSIP1	DIAPH3	HMGB1	CD36	PARP9	IFIT3			PLA2G7
	MGA	IRAK1BP1	SUZ12	EHD1	EVL	OAS2			CD4
	CENPV	HAT1	COBLL1	EGLN2	APOL6	ATP10A			CCL2
	PRDM5	TIPIN	ZWINT	TRIO	CEPT1	MT1X			CEPT1
	GSTCD	SCML2	SUPT16H	PID1	MTIF3	HELZ2			BTN3A2
	OXCT1	CPOX	NUCKS1	TNFAIP3	BTN3A2	ISG20			NCF1
	SPATS2L	C9orf40	TIPIN	NFKBIZ	IRF2	DDX60			IRF2
	RSRC1	RIF1	TIFA	NFKBIA	TTYH2	RNF213			CIITA
	IARS	H2AFZ	H2AFV	CCL4	BROX	DHX58			TNFSF10
	RNASEH2B	C12orf29	CBX5	RAB12	TNFSF10	CYB561			DHX58
	HAT1	E2F8	DENND5B	VMP1	DHX58	CD40			MX2
	STRBP	DSCC1	PRC1	CCDC170	OAS2	EPSTI1			CD2AP
	ARHGAP5	FBXO5	WEE1	SRGAP2B	NHSL2	NUB1			USP18
	ODF2L	CENPH	AFF2	IFRD1	ZC3HAV1	DDX60L			CD36
	HMGB1	RRM1	DCK	IL1RN	HERC5	CHMP5			P2RX7
	SUZ12	SMIM10	MYB		APOL2	MX2			IFITM1
	ZFP30	ZNF367	BAZ1B		CXCR2	IRF9			KREMEN1
	TM7SF3	FH	IPO11		APOL1	TLR7			SP1
	ZWINT	DDX11	SPC25		USP18	SIGLEC1			PLCL2
	SUPT16H	CLSPN	IRAK1BP1		HRH2	CRIP1			PRKY
	NUCKS1	MSH2	FAM184A		SLFN11	CNDP2
	TIPIN	LIG1	OSGEPL1		SLC35F6	GPR65
	H2AFV	SPINK2	FAM229B		ERGIC2	RHOC
	CBX5	BRIP1	NFIA		GPR65	S100A10
	MAP7	TYMS	IARS		APOBEC3G	ST3GAL5
	PRC1	XRCC2	STRBP		SNTB2	CREBL2
	SLC16A1	CDC7	PRKAR2B		TMEM140	STAT2
	AFF2	RFC4	ADGRF3		ADSS	SP140L
	PET117	SCMH1			ETV7	N4BP1
	TFAM	GINS2			HELZ2	IFIT1
	DCK	TPD52			STAT2	NAAA
	AIG1	TCAF1			OASL	IFIT2
	COQ3	CCND2			RSAD2	IFIT5
	SESN3	RMI2			ARHGAP25	APOBEC3C
	OTUD6B-AS1	RFXAP			STAT1	DENND6B
	MYB	POLA2			EIF2AK2	SAMD9
	BAZ1B	NT5M			RABEP1	TICAM2
	IPO11	MCM3			OAS3	DDX58
	PRKAR2B	NPM1			PNPT1	MYOF
	SPC25	METTL8			NLRC4	SNX20
	DPH6	TIMM8A			TLR1	SLFN5
	USP53	TRAF5			SNAPIN	TRIM14
	UACA	PCNA			TRIM56	DTX3L
	AZU1	SHMT1			CD2BP2	IFI30
	TMPO	ATAD2			BBIP1	IFITM1
	IRAK1BP1	PAICS			LEPROTL1	PARP9
	FAM184A	CDC6			C14orf119	APOL6
	KIF2C	E2F1			NUB1	IFITM3
	MSANTD4	MCM2			CCDC90B	GSDMD
	KIF20B	DUT			NFXL1	PLA2G7
	ZNF850	DCLRE1A			KIAA0040	NCF1
	HSPH1	PSMC3IP			CBR1	IRF2
	FLT3	PYCR1			COA6	TTYH2
	COBLL1	UNG			S1PR4	TNFSF10
	TAPT1	KNTC1			CBWD5	CD2AP
	FAM229B	MCM7			MX2	ZC3HAV1
	DENND5B	PAWR			EPSTI1	HERC5
	WEE1	RFC2			IFIH1	C5orf56
	PHF6	SLC1A5			SEC14L1	IRF7
	SNHG5	CENPU			FBXW11	TFEB
	ABHD10	ATAD5			N4BP1	APOBEC3G
	KCNQ5	DNAJC9			MIEN1	IL15
	ANKRD28	BAG2			PRMT2	TMEM140
	MARCH3	CMSS1			SRFBP1	GPR155
	ADGRF3	MAGED1			ISG15	LIMK1
	ABHD17B	COBLL1			PRR5L	MT1E
					TRIM14	BTN3A3
					GSDMD	ETV7
					KLHL8	SPATS2L
					C5orf56	XRN1
					IRF7	OASL
					RABGAP1L	RSAD2
					CDKN1B	EIF2AK2
					IMP3	ATF5
					STAM2	CHST15
					CTNND1	PNPT1
					SMIM14	ODF3B
					IRF9	SNAPIN
					DDX60L	TRIM56
					MAT2B	CASP10
						ANKFY1
						KIAA0040
						SAMD4A
						FCGR1A
						TAP1
						CDKN1C
						TCF7L2
						BTN3A2
						CMKLR1
						FCGR1B
						FCGR2A
						FGD2
						GBP4
						JAK2
						EGLN2

### Sheet: Supplemental Table 6
Supplemental Table 6: Cell ID to CellChat Mapping
Cell ID	CellChat
B_pro	B_imm
B_trns	B_imm
B_imm	B_imm
B_preSm	B_imm
B_preLg	B_imm
B_naive	B_naive
B_mem	B_mem
B_Unswitched_mem	B_mem
CD4_Tn	CD4_Tn
CD4_Th	CD4_Th
CD4_Th_LEF1	CD4_Th
CD4_Tcm_NFKBIA	CD4_Tcm
CD4_Tcm_KLRB1	CD4_Tcm
CD4_Tcm_IFN	CD4_Tcm
CD4_Tem_IFN	CD4_Tem
CD4_Teff	CD4_Teff
CD4_Teff_TNF	CD4_Teff
CD4_CTL	CD4_CTL
Treg	Treg
CD8_Tn	CD8_Tn
CD8_Tcm_GZMK	CD8_Tcm
CD8_Tcm	CD8_Tcm
CD8_Tem	CD8_Tem
CD8_Tem_NFKB	CD8_Tem_NFKB
CD8_Tem_IFN	CD8_Tem_IFN
CD8_Teff	CD8_Teff
CD8_Teff_b	CD8_Teff_b
CD8_Teff_c	CD8_Teff_c
CD8_Teff_HLA	CD8_Teff_HLA
CD8_Teff_TNF	CD8_Teff_TNF
CD8_T_adp	CD8_adp
CD8_T_adp_b	CD8_adp
CD8_T_Apoptotic	CD8_apopt
MAIT	MAIT
NK_CD56bright	NK_CD56bright
NK_CD56dim	NK_CD56dim
NK_adp	NK_adp
NK_resident	NK_res
Neutrophil_RPS/RPL	Myeloid_Immature
GMP	Myeloid_Immature
Granulocyte	Myeloid_Immature
Neutrohpil_ARG1	mNeut
CD16+Mono	ncMono
CD14+Mono_S100A	cMono
CD14+Mono_CTSS	cMono
Macro/Mono	Macro_Mono
CD14+Mono_IFN	Mono_IFNA
CD14+Mono_hypo	Mono_Hypox
CD14+Mono_pro-inflam	Mono_Inflam
M2_Macro	M2 _Macro
cDC2	cDCs
cDC1	cDCs
pDCs_a	pDCs
pDCs_b	pDCs
MegaK	MegaK
MastC	Mast
HSC	HSC
Fibro	Fibroblasts
Ery.4	Erythrocytes
Ery.2	Erythrocytes
EB_MKi67_1	Erythrocytes
EB	Erythrocytes
Ery.5	Erythrocytes
Ery.3	Erythrocytes
Ery.6	Erythrocytes
Ery.0	Erythrocytes
Ery.1	Erythrocytes
EB_MKi67_2	Erythrocytes
Ery.8	Erythrocytes
Pc_JUN	Plasma
Pc_IGKC	Plasma
Pc_HBB_S100A8	Plasma
Pc_MALAT1	Plasma
Pc_EIF1	Plasma
Pc_CD74	Plasma
Pc_HBB_HMGB1	Plasma
Pc_IGHV3	Plasma
Pc_ATF5	Plasma
Pc_MT-CO2	Plasma
Pc_IFI27	Plasma
Pc_IGKV4	Plasma
Pc_BCMA	Plasma
Pc_IGHG3	Plasma
Pc_PPM1K	Plasma
Pc_NOL4	Plasma
Pc_CCDC88A	Plasma
Pc_IGHA1	Plasma
Pc_PUS3	Plasma
Pc_MPO	Plasma
